# Integrative Spatial Omics for Systems-Level Mapping of Pathological Niches

**DOI:** 10.1101/2025.09.12.675904

**Authors:** Angela R.S. Kruse, Roy Lardenoije, Lukasz G. Migas, Claire F. Scott, Cody Marshall, Morad C. Malek, Adel Eskaros, Thai Pham, Kristie Aamodt, Madeline Colley, Lissa Ventura-Antunes, Melissa A. Farrow, Raf Van de Plas, Joana Goncalves, Matthew Schrag, Alvin C. Powers, Jeffrey M. Spraggins

## Abstract

Spatial ’omics technologies are a powerful tool for mapping the relationship between cellular organization and molecular distributions in healthy and diseased tissue microenvironments. Here, we describe a novel multimodal pipeline that represents experimental and computational advances for spatiomolecular analysis of tissue samples across molecular classes. This adaptable method integrates matrix-assisted laser desorption/ionization imaging mass spectrometry spatial lipidomics, spatial transcriptomics, protein imaging via multiplexed immunofluorescence microscopy, and histopathological staining to uncover spatiomolecular profiles associated with unique cellular niches and pathological features. We demonstrate the power of this approach using two different complex human disease systems: Alzheimer’s disease in human brain tissue and type 2 diabetes mellitus in the human pancreas. This work establishes and demonstrates a generalizable framework for multimodal spatial integration, enabling precise mapping of molecular mechanisms that underlie complex tissue pathologies.
