## Supplementary Table 3 for "Integrative Spatial Omics for Systems-Level Mapping of Pathological Niches"

### Sheet: amyloid-associated-genes-brain
Gene	Cell Type 1 (direction of regulation)	Cell Type 2 (direction of regulation)	Cell Type 3 (direction of regulation)	Cell Type 4 (direction of regulation)
ABCC9	Astrocyte (down)	Endothelial (down)	Pericyte (down)
BRINP3	Astrocyte (down)	Endothelial (down)	Microglia (down)
CEMIP2	Astrocyte (down)	Endothelial (down)	Oligodendrocyte (down)
CNTNAP3B	Astrocyte (down)	Microglia (down)
CRYM	IT (up)	Endothelial (down)
CXCL14	Astrocyte (down)	Endothelial (down)
CXCR4	Astrocyte (up)	Microglia (up)
DNER	IT (up)	Endothelial (down)
EGFR	Astrocyte (down)	Endothelial (down)
FGFR2	Astrocyte (down)	Endothelial (down)
FLT1	Astrocyte (down)	Endothelial (down)	Pericyte (down)
GJA1	Astrocyte (down)	Endothelial (down)	Pericyte (down)
HES1	Astrocyte (down)	Endothelial (down)
HILPDA	Astrocyte (down)	Endothelial (down)
HS3ST4	Astrocyte (down)	Endothelial (down)	Pericyte (down)
HTR2A	Endothelial (down)	Microglia (down)
IDH2	Astrocyte (down)	Endothelial (down)
IFITM3	Astrocyte (down)	Endothelial (down)	Pericyte (down)
IGFBP4	Endothelial (up)	Pericyte (up)
LRRK1	Endothelial (down)	L6b (up)
MEIS2	Astrocyte (down)	Endothelial (down)
MGST1	Astrocyte (down)	Endothelial (down)
MOBP	Astrocyte (down)	Endothelial (down)
NR2F2	Astrocyte (down)	IT (down)
NRP1	Astrocyte (down)	Endothelial (down)
NTNG2	Astrocyte (down)	Endothelial (down)
OLIG1	Astrocyte (down)	Endothelial (down)
PTPRZ1	Astrocyte (down)	Endothelial (down)
RSPO2	Endothelial (down)	L6 CT (down)
S100A4	Astrocyte (up)	Endothelial (up)	Pericyte (up)
SLC17A7	Astrocyte (down)	Endothelial (down)	Pericyte (down)	Microglia (down)
SOX2	Astrocyte (down)	Microglia (down)
SPI1	Astrocyte (up)	Endothelial (up)
SPON1	Astrocyte (down)	Endothelial (down)
STAT3	Endothelial (down)	Pericyte (down)
SULF1	Endothelial (up)	Pericyte (up)
TESPA1	Endothelial (down)	L6b (down)
TGFB2	Astrocyte (down)	Endothelial (down)
TRIL	Astrocyte (down)	Endothelial (down)
TTYH1	Astrocyte (down)	Endothelial (down)	Pericyte (down)

### Sheet: amyloid-associated-genes-panc
Gene	Cell Type 1 (direction of regulation)	Cell Type 2	Cell Type 3	Cell Type 4	Cell Type 5	Cell Type 6
GCG	Alpha (up)	Endothelial (up)	Acinar (up)	Activated stellate (up)	Ductal (up)	Macrophage (up)
CHGA	Alpha (up)	Endothelial (up)	Acinar (up)	Activated stellate (up)	Macrophage (up)
INS	Alpha (up)	Endothelial (up)	Acinar (up)	Activated stellate (up)	Macrophage (up)
SMIM24	Alpha (up)	Endothelial (up)	Acinar (up)	Activated stellate (up)	Ductal (up)
CXCL10	Alpha (up)	Acinar (up)	Activated stellate (up)	Ductal (up)
GATM	Alpha (down)	Endothelial (down)	Acinar (down)	Activated stellate (down)
MZB1	Alpha (up)	Acinar (up)	Activated stellate (up)	Ductal (up)
NPDC1	Alpha (up)	Acinar (up)	Activated stellate (up)	Macrophage (up)
PCSK2	Alpha (up)	Endothelial (up)	Acinar (up)	Activated stellate (up)
SPIB	Alpha (up)	Acinar (up)	Activated stellate (up)	Ductal (up)
THY1	Alpha (up)	Endothelial (up)	Acinar (up)	Mast (up)
TM4SF4	Alpha (up)	Endothelial (up)	Activated stellate (up)	Macrophage (up)
ABCC11	Alpha (up)	Acinar (up)	Activated stellate (up)
ACKR1	Alpha (up)	Acinar (up)	Activated stellate (up)
ADAMTS1	Alpha (up)	Acinar (up)	Mast (up)
ADH4	Alpha (up)	Acinar (up)	Activated stellate (up)
AGR3	Alpha (up)	Acinar (up)	Activated stellate (up)
AHSP	Acinar (up)	Activated stellate (up)	Ductal (up)
AMY2A	Alpha (down)	Endothelial (down)	Acinar (up)
APOBEC3A	Alpha (up)	Acinar (up)	Activated stellate (up)
AQP2	Alpha (up)	Acinar (up)	Activated stellate (up)
AQP8	Alpha (down)	Endothelial (down)	Acinar (down)
AQP9	Alpha (up)	Acinar (up)	Activated stellate (up)
ASCL1	Alpha (up)	Acinar (up)	Activated stellate (up)
BBOX1	Alpha (up)	Acinar (up)	Activated stellate (up)
BTNL9	Alpha (up)	Acinar (up)	Activated stellate (up)
C1orf162	Alpha (up)	Acinar (up)	Activated stellate (up)
C1orf194	Alpha (up)	Acinar (up)	Activated stellate (up)
C20orf85	Alpha (up)	Acinar (up)	Activated stellate (up)
C6orf118	Alpha (up)	Acinar (up)	Activated stellate (up)
CAVIN2	Alpha (up)	Acinar (up)	Activated stellate (up)
CCDC39	Alpha (up)	Acinar (up)	Activated stellate (up)
CCDC78	Alpha (up)	Acinar (up)	Activated stellate (up)
CCL19	Alpha (up)	Acinar (up)	Activated stellate (up)
CCL27	Alpha (up)	Acinar (up)	Activated stellate (up)
CD163	Alpha (up)	Acinar (up)	Ductal (up)
CD19	Alpha (up)	Acinar (up)	Activated stellate (up)
CD1C	Alpha (up)	Acinar (up)	Activated stellate (up)
CD1E	Alpha (up)	Acinar (up)	Activated stellate (up)
CD27	Alpha (up)	Acinar (up)	Activated stellate (up)
CD274	Alpha (up)	Acinar (up)	Activated stellate (up)
CD300E	Alpha (up)	Acinar (up)	Activated stellate (up)
CD5L	Alpha (up)	Acinar (up)	Activated stellate (up)
CD70	Alpha (up)	Acinar (up)	Activated stellate (up)
CD83	Alpha (up)	Acinar (up)	Activated stellate (up)
CD86	Alpha (up)	Acinar (up)	Activated stellate (up)
CFAP53	Alpha (up)	Acinar (up)	Activated stellate (up)
CFHR1	Alpha (up)	Acinar (up)	Activated stellate (up)
CLCA1	Alpha (up)	Acinar (up)	Activated stellate (up)
CLCA2	Alpha (up)	Acinar (up)	Activated stellate (up)
CLEC10A	Alpha (up)	Acinar (up)	Activated stellate (up)
CLEC4E	Alpha (up)	Acinar (up)	Activated stellate (up)
CLECL1	Alpha (up)	Acinar (up)	Activated stellate (up)
CPA3	Alpha (up)	Acinar (up)	Activated stellate (up)
CRHBP	Alpha (up)	Acinar (up)	Activated stellate (up)
CSF3	Alpha (up)	Acinar (up)	Activated stellate (up)
CTSG	Alpha (up)	Acinar (up)	Activated stellate (up)
CTSK	Alpha (up)	Acinar (up)	Ductal (up)
CYP2A7	Alpha (up)	Acinar (up)	Activated stellate (up)
CYP2F1	Alpha (up)	Acinar (up)	Activated stellate (up)
CYP3A4	Alpha (up)	Acinar (up)	Activated stellate (up)
DMBT1	Alpha (up)	Acinar (up)	Activated stellate (up)
DNAAF1	Alpha (up)	Acinar (up)	Activated stellate (up)
ECSCR	Alpha (up)	Acinar (up)	Activated stellate (up)
FCGR1A	Alpha (up)	Acinar (up)	Activated stellate (up)
FCGR3A	Alpha (up)	Acinar (up)	Activated stellate (up)
FCN1	Alpha (up)	Acinar (up)	Activated stellate (up)
FGFBP1	Alpha (up)	Acinar (up)	Ductal (up)
FGL2	Alpha (up)	Acinar (up)	Activated stellate (up)
FHL2	Alpha (up)	Acinar (up)	Ductal (up)
FOXA1	Alpha (up)	Acinar (up)	Activated stellate (up)
FOXI1	Alpha (up)	Acinar (up)	Activated stellate (up)
FOXJ1	Alpha (up)	Acinar (up)	Activated stellate (up)
FSTL3	Alpha (up)	Acinar (up)	Activated stellate (up)
GHRL	Alpha (up)	Acinar (up)	Activated stellate (up)
GKN2	Alpha (up)	Acinar (up)	Activated stellate (up)
GLYATL1	Alpha (up)	Acinar (up)	Activated stellate (up)
GYPA	Alpha (up)	Acinar (up)	Activated stellate (up)
GYPB	Alpha (up)	Acinar (up)	Activated stellate (up)
GZMB	Alpha (up)	Acinar (up)	Activated stellate (up)
HEMGN	Alpha (up)	Acinar (up)	Activated stellate (up)
HEPACAM2	Alpha (up)	Acinar (up)	Activated stellate (up)
HES4	Alpha (up)	Acinar (up)	Activated stellate (up)
HIGD1B	Alpha (up)	Acinar (up)	Activated stellate (up)
HMGCS2	Alpha (up)	Acinar (up)	Activated stellate (up)
HPX	Alpha (up)	Acinar (up)	Activated stellate (up)
IGSF6	Alpha (up)	Acinar (up)	Activated stellate (up)
IL1RL1	Alpha (up)	Acinar (up)	Activated stellate (up)
IL3RA	Alpha (up)	Acinar (up)	Activated stellate (up)
IRF8	Alpha (up)	Acinar (up)	Activated stellate (up)
KIT	Alpha (up)	Acinar (up)	Activated stellate (up)
KLRC1	Alpha (up)	Acinar (up)	Activated stellate (up)
KNG1	Alpha (up)	Acinar (up)	Activated stellate (up)
KRT20	Alpha (up)	Acinar (up)	Activated stellate (up)
LIF	Alpha (up)	Acinar (up)	Activated stellate (up)
LILRA4	Alpha (up)	Acinar (up)	Activated stellate (up)
LPL	Alpha (up)	Acinar (up)	Activated stellate (up)
LY6D	Alpha (up)	Acinar (up)	Activated stellate (up)
LY86	Alpha (up)	Acinar (up)	Activated stellate (up)
MALL	Alpha (up)	Acinar (up)	Activated stellate (up)
MAMDC2	Alpha (up)	Acinar (up)	Activated stellate (up)
MARCO	Alpha (up)	Acinar (up)	Activated stellate (up)
MCEMP1	Alpha (up)	Acinar (up)	Activated stellate (up)
MFAP5	Alpha (up)	Acinar (up)	Activated stellate (up)
MLANA	Alpha (up)	Acinar (up)	Activated stellate (up)
MMRN1	Alpha (up)	Acinar (up)	Activated stellate (up)
MS4A2	Alpha (up)	Acinar (up)	Activated stellate (up)
NKG7	Alpha (up)	Acinar (up)	Activated stellate (up)
OPRPN	Alpha (up)	Acinar (up)	Activated stellate (up)
PCP4	Alpha (up)	Acinar (up)	Activated stellate (up)
PDCD1	Alpha (up)	Acinar (up)	Activated stellate (up)
PDGFRB	Alpha (up)	Acinar (up)	Activated stellate (up)
PECAM1	Alpha (up)	Acinar (up)	Activated stellate (up)
PLA2G7	Alpha (up)	Acinar (up)	Activated stellate (up)
PLAC9	Alpha (up)	Acinar (up)	Activated stellate (up)
PPP1R1A	Alpha (up)	Acinar (up)	Activated stellate (up)
PPY	Alpha (up)	Acinar (up)	Activated stellate (up)
PRDM1	Alpha (up)	Endothelial (up)	Acinar (up)
PTPRC	Alpha (up)	Acinar (up)	Activated stellate (up)
RETN	Alpha (up)	Acinar (up)	Activated stellate (up)
RTKN2	Alpha (up)	Acinar (up)	Activated stellate (up)
S100A12	Alpha (up)	Acinar (up)	Activated stellate (up)
SELE	Alpha (up)	Acinar (up)	Activated stellate (up)
SELL	Alpha (up)	Acinar (up)	Activated stellate (up)
SERPINB2	Alpha (up)	Acinar (up)	Activated stellate (up)
SFTA2	Alpha (up)	Acinar (up)	Activated stellate (up)
SLAMF1	Alpha (up)	Acinar (up)	Activated stellate (up)
SLC18A2	Alpha (up)	Acinar (up)	Activated stellate (up)
SLC22A8	Alpha (up)	Acinar (up)	Activated stellate (up)
SLC26A3	Alpha (up)	Acinar (up)	Activated stellate (up)
SNTN	Alpha (up)	Acinar (up)	Activated stellate (up)
SOX17	Alpha (up)	Acinar (up)	Activated stellate (up)
SST	Endothelial (up)	Acinar (up)	Activated stellate (up)
TAC1	Alpha (up)	Acinar (up)	Activated stellate (up)
TAT	Alpha (up)	Acinar (up)	Activated stellate (up)
TCF15	Alpha (up)	Acinar (up)	Activated stellate (up)
TCF4	Alpha (up)	Acinar (up)	T cell (up)
TCL1A	Alpha (up)	Acinar (up)	Activated stellate (up)
TFF2	Alpha (up)	Acinar (up)	Activated stellate (up)
TMEM52B	Alpha (up)	Acinar (up)	Activated stellate (up)
TNFRSF13B	Alpha (up)	Acinar (up)	Activated stellate (up)
TNFRSF9	Alpha (up)	Acinar (up)	Activated stellate (up)
TOP2A	Alpha (up)	Acinar (up)	Activated stellate (up)
TREM2	Alpha (up)	Acinar (up)	Activated stellate (up)
TSPAN19	Alpha (up)	Acinar (up)	Activated stellate (up)
UMOD	Alpha (up)	Acinar (up)	Activated stellate (up)
VSIG4	Alpha (up)	Acinar (up)	Activated stellate (up)
VWF	Alpha (up)	Endothelial (down)	Acinar (up)
ACE2	Alpha (up)	Acinar (up)
ACTA2	Alpha (up)	Acinar (up)
ADAM28	Alpha (up)	Acinar (up)
ADGRE1	Alpha (up)	Acinar (up)
ADGRL4	Alpha (up)	Acinar (up)
ADH1C	Alpha (up)	Acinar (up)
ADIPOQ	Alpha (up)	Acinar (up)
AGER	Alpha (up)	Acinar (up)
AIF1	Alpha (up)	Acinar (up)
ALAS2	Alpha (up)	Acinar (up)
ALDH1A3	Alpha (up)	Acinar (up)
ANGPT2	Alpha (up)	Acinar (up)
APOA5	Alpha (up)	Acinar (up)
APOLD1	Alpha (up)	Acinar (up)
AQP3	Alpha (up)	Acinar (up)
AR	Alpha (up)	Acinar (up)
ASCL3	Alpha (up)	Acinar (up)
ASPN	Alpha (up)	Acinar (up)
BANK1	Alpha (up)	Acinar (up)
BASP1	Alpha (up)	Acinar (up)
BMX	Alpha (up)	Acinar (up)
C15orf48	Acinar (up)	Activated stellate (up)
CAPN8	Alpha (up)	Acinar (up)
CAV1	Alpha (up)	Acinar (up)
CAVIN1	Alpha (up)	Acinar (up)
CCL5	Alpha (up)	Acinar (up)
CCNB2	Alpha (up)	Acinar (up)
CCR2	Alpha (up)	Acinar (up)
CCR7	Alpha (up)	Acinar (up)
CD14	Alpha (up)	Acinar (up)
CD1A	Alpha (up)	Acinar (up)
CD2	Alpha (up)	Acinar (up)
CD247	Alpha (up)	Acinar (up)
CD28	Alpha (up)	Acinar (up)
CD34	Alpha (up)	Acinar (up)
CD3D	Alpha (up)	Acinar (up)
CD3E	Alpha (up)	Acinar (up)
CD4	Alpha (up)	Acinar (up)
CD68	Alpha (up)	Acinar (up)
CD69	Alpha (up)	Acinar (up)
CD79A	Alpha (up)	Acinar (up)
CD8A	Alpha (up)	Acinar (up)
CD93	Alpha (up)	Acinar (up)
CDH16	Alpha (up)	Acinar (up)
CDK1	Alpha (up)	Acinar (up)
CENPF	Alpha (up)	Acinar (up)
CFHR3	Alpha (up)	Acinar (up)
CLEC14A	Alpha (up)	Acinar (up)
CLIC6	Alpha (up)	Acinar (up)
CNN1	Alpha (up)	Acinar (up)
COL5A2	Alpha (up)	Acinar (up)
CRISPLD2	Alpha (up)	Acinar (up)
CSF2RA	Alpha (up)	Acinar (up)
CTLA4	Alpha (up)	Acinar (up)
CXCL2	Alpha (up)	Acinar (up)
CXCL6	Alpha (up)	Acinar (up)
CXCL9	Alpha (up)	Acinar (up)
CXCR4	Alpha (up)	Acinar (up)
CYP1A1	Alpha (up)	Acinar (up)
CYP2B6	Alpha (up)	Acinar (up)
CYP4B1	Alpha (up)	Acinar (up)
CYTIP	Alpha (up)	Acinar (up)
DES	Alpha (up)	Acinar (up)
DIRAS3	Acinar (up)	Activated stellate (up)
DNASE1L3	Alpha (up)	Acinar (up)
DPT	Alpha (up)	Acinar (up)
DUSP2	Alpha (up)	Acinar (up)
EDN1	Acinar (up)	Activated stellate (up)
EDNRB	Alpha (up)	Acinar (up)
EHF	Alpha (down)	Acinar (up)
ELF5	Alpha (up)	Acinar (up)
ERG	Alpha (up)	Acinar (up)
ESR1	Alpha (up)	Acinar (up)
FAS	Alpha (up)	Acinar (up)
FBN1	Alpha (up)	Acinar (up)
FCER1A	Alpha (up)	Acinar (up)
FCN2	Alpha (up)	Acinar (up)
FGFBP2	Alpha (up)	Acinar (up)
FOXP3	Alpha (up)	Acinar (up)
FXYD2	Alpha (down)	Beta (down)
GATA2	Alpha (up)	Activated stellate (up)
GDF15	Alpha (up)	Acinar (up)
GEM	Alpha (up)	Acinar (up)
GLIPR1	Alpha (up)	Acinar (up)
GNG11	Alpha (up)	Acinar (up)
GNLY	Alpha (up)	Acinar (up)
GPR183	Alpha (up)	Acinar (up)
GPRC5A	Alpha (up)	Acinar (up)
GPX2	Alpha (up)	Acinar (up)
GZMA	Alpha (up)	Acinar (up)
GZMK	Alpha (up)	Acinar (up)
HAMP	Alpha (up)	Acinar (up)
HAVCR2	Alpha (up)	Acinar (up)
HLA-DQB2	Alpha (up)	Acinar (up)
HPGDS	Alpha (up)	Acinar (up)
IGF1	Alpha (up)	Acinar (up)
IL1R2	Alpha (up)	Acinar (up)
IL2RA	Alpha (up)	Acinar (up)
IL7R	Alpha (up)	Acinar (up)
INMT	Alpha (up)	Acinar (up)
KCNMA1	Acinar (up)	Activated stellate (up)
KLRB1	Alpha (up)	Acinar (up)
KLRD1	Alpha (up)	Acinar (up)
KRT7	Alpha (up)	Acinar (up)
LAG3	Alpha (up)	Acinar (up)
LAMP3	Alpha (up)	Acinar (up)
LGI4	Alpha (up)	Acinar (up)
LGR5	Alpha (up)	Acinar (up)
LILRA5	Alpha (up)	Acinar (up)
LILRB2	Alpha (up)	Acinar (up)
LILRB4	Alpha (up)	Acinar (up)
LTBP2	Alpha (up)	Acinar (up)
LYVE1	Alpha (up)	Acinar (up)
MCF2L	Alpha (up)	Activated stellate (up)
MEDAG	Alpha (up)	Acinar (up)
MEF2C	Alpha (up)	Acinar (up)
MET	Alpha (up)	Acinar (up)
MKI67	Alpha (up)	Acinar (up)
MNDA	Alpha (up)	Acinar (up)
MPEG1	Alpha (up)	Acinar (up)
MRC1	Alpha (up)	Acinar (up)
MS4A1	Alpha (up)	Acinar (up)
MS4A4A	Alpha (up)	Acinar (up)
MS4A6A	Alpha (up)	Acinar (up)
MTRNR2L11	Alpha (up)	Acinar (up)
MYBPC1	Alpha (up)	Acinar (up)
MYH11	Alpha (up)	Acinar (up)
MYLK	Alpha (up)	Acinar (up)
NAT8	Alpha (up)	Acinar (up)
OGN	Alpha (up)	Acinar (up)
PCOLCE	Alpha (up)	Acinar (up)
PDGFRA	Alpha (up)	Acinar (up)
PDPN	Alpha (up)	Acinar (up)
PEBP4	Alpha (up)	Acinar (up)
PGR	Alpha (up)	Acinar (up)
PLD4	Alpha (up)	Acinar (up)
PMP22	Alpha (up)	Acinar (up)
PPARG	Alpha (up)	Acinar (up)
PRF1	Alpha (up)	Acinar (up)
PRG4	Acinar (up)	Activated stellate (up)
PTGDS	Alpha (up)	Acinar (up)
PTN	Alpha (up)	Acinar (up)
PVALB	Alpha (up)	Acinar (up)
RAMP2	Alpha (up)	Acinar (up)
RAPGEF3	Alpha (up)	Acinar (up)
RBP5	Alpha (up)	Acinar (up)
RERGL	Alpha (up)	Acinar (up)
RGS16	Alpha (up)	Acinar (up)
RND1	Alpha (up)	Acinar (up)
S100A1	Acinar (up)	Activated stellate (up)
SCGB2A1	Alpha (up)	Acinar (up)
SCGN	Alpha (up)	Activated stellate (up)
SEMA3C	Alpha (up)	Acinar (up)
SERPINB3	Alpha (up)	Acinar (up)
SERPINB9	Alpha (up)	Acinar (up)
SFRP2	Alpha (up)	Acinar (up)
SFRP4	Alpha (up)	Acinar (up)
SH2D3C	Alpha (up)	Acinar (up)
SLAMF7	Alpha (up)	Acinar (up)
SLC26A2	Alpha (up)	Acinar (up)
SLC4A1	Alpha (up)	Acinar (up)
SNAI1	Alpha (up)	Acinar (up)
SNCA	Alpha (up)	Acinar (up)
SNCG	Alpha (up)	Acinar (up)
SOX18	Alpha (up)	Acinar (up)
SOX2	Alpha (up)	Acinar (up)
SPDEF	Alpha (up)	Acinar (up)
SPI1	Alpha (up)	Acinar (up)
SRPX	Alpha (up)	Acinar (up)
STC1	Alpha (up)	Acinar (up)
STEAP4	Alpha (up)	Acinar (up)
TBX3	Alpha (up)	Acinar (up)
THAP2	Acinar (up)	Activated stellate (up)
THBS2	Alpha (up)	Acinar (up)
TIMP4	Alpha (up)	Acinar (up)
TMC5	Alpha (up)	Acinar (up)
TMEM100	Alpha (up)	Acinar (up)
TMEM174	Alpha (up)	Acinar (up)
TNC	Alpha (up)	Acinar (up)
TNFRSF17	Alpha (up)	Acinar (up)
TRAC	Alpha (up)	Acinar (up)
UBE2C	Alpha (up)	Acinar (up)
UPK3B	Alpha (up)	Acinar (up)
VCAN	Alpha (up)	Acinar (up)
