## Supplementary Table 5 for "Integrative Spatial Omics for Systems-Level Mapping of Pathological Niches"

### Sheet: Xenium_hBrain_v1_metadata
Genes	Ensembl_ID	Num_Probesets	Codewords	Annotation
ABCC9	ENSG00000069431	8	1	VLMC
ADAMTS12	ENSG00000151388	8	1	VLMC
ADAMTS16	ENSG00000145536	8	1	L4 IT
ADAMTS3	ENSG00000156140	8	1	L6 IT
ADRA1A	ENSG00000120907	8	1	Sncg
ADRA1B	ENSG00000170214	8	1	Sncg
AIF1	ENSG00000204472	7	1	Glioblastoma (TME)
ALK	ENSG00000171094	8	1	Chandelier
ANGPT1	ENSG00000154188	8	1	Pax6
ANK1	ENSG00000029534	8	1	Chandelier
ANKRD18A	ENSG00000180071	8	1	Sst Chodl
ANO3	ENSG00000134343	8	1	VLMC
ANXA1	ENSG00000135046	8	1	Glioblastoma (Cancer cells)
APOE	ENSG00000130203	2	1	Microglia-PVM
APP	ENSG00000142192	4	1	Broad
AQP4	ENSG00000171885	8	1	Astrocyte
ARHGAP24	ENSG00000138639	8	1	Microglia-PVM
ATP2C2	ENSG00000064270	8	1	L5/6 NP
B4GALNT1	ENSG00000135454	8	1	Glioblastoma (Cancer cells)
BCAN	ENSG00000132692	4	1	Glioblastoma (Cancer cells)
BRINP3	ENSG00000162670	8	1	OPC
BTBD11	ENSG00000151136	8	1	Pvalb
C1QL3	ENSG00000165985	8	1	L6 IT
C1orf162	ENSG00000143110	8	1	Glioblastoma (TME)
CALCRL	ENSG00000064989	8	1	OPC
CAPG	ENSG00000042493	6	1	Glioblastoma (TME)
CAPN3	ENSG00000092529	8	1	Oligodendrocyte
CAV1	ENSG00000105974	8	1	Glioblastoma (Cancer cells)
CCK	ENSG00000187094	4	1	Pax6
CCL4	ENSG00000275302	6	1	Microglia-PVM
CCL5	ENSG00000271503	5	1	Glioblastoma (TME)
CCNA1	ENSG00000133101	8	1	Proliferation
CCNB2	ENSG00000157456	8	1	Proliferation
CD14	ENSG00000170458	4	1	Glioblastoma (TME)
CD163	ENSG00000177575	4	1	Glioblastoma (TME)
CD2	ENSG00000116824	8	1	Glioblastoma (TME)
CD36	ENSG00000135218	8	1	L5/6 NP
CD3G	ENSG00000160654	8	1	Glioblastoma (TME)
CD4	ENSG00000010610	8	1	Glioblastoma (TME)
CD48	ENSG00000117091	8	1	Glioblastoma (TME)
CD52	ENSG00000169442	4	1	Glioblastoma (TME)
CD68	ENSG00000129226	6	1	Glioblastoma (TME)
CD83	ENSG00000112149	8	1	Glioblastoma (TME)
CD86	ENSG00000114013	8	1	Microglia-PVM
CDH1	ENSG00000039068	8	1	Oligodendrocyte
CDH12	ENSG00000154162	8	1	L6 IT Car3
CDH4	ENSG00000179242	8	1	Pax6
CDH6	ENSG00000113361	8	1	VLMC
CDK1	ENSG00000170312	8	1	Proliferation
CEMIP	ENSG00000103888	8	1	VLMC
CEMIP2	ENSG00000135048	8	1	Endothelial
CENPF	ENSG00000117724	8	1	Proliferation
CHODL	ENSG00000154645	8	1	Glioblastoma (Cancer cells)
CLDN11	ENSG00000013297	8	1	Oligodendrocyte
CNDP1	ENSG00000150656	8	1	Oligodendrocyte
CNTN2	ENSG00000184144	8	1	Oligodendrocyte
CNTNAP3B	ENSG00000154529	8	1	Chandelier
COL12A1	ENSG00000111799	8	1	VLMC
COL25A1	ENSG00000188517	8	1	Sst
CORO1A	ENSG00000102879	4	1	Glioblastoma (TME)
CRHBP	ENSG00000145708	8	1	Sst Chodl
CRYM	ENSG00000103316	8	1	L5/6 NP
CSPG4	ENSG00000173546	8	1	VLMC
CTNNA3	ENSG00000183230	8	1	Oligodendrocyte
CTSH	ENSG00000103811	8	1	Microglia-PVM
CTSS	ENSG00000163131	8	1	Glioblastoma (TME)
CUX2	ENSG00000111249	8	1	L2/3 IT
CX3CR1	ENSG00000168329	8	1	Glioblastoma (TME)
CXCL14	ENSG00000145824	8	1	Pax6
CXCR4	ENSG00000121966	8	1	Glioblastoma (TME)
CYTIP	ENSG00000115165	8	1	Glioblastoma (TME)
DCN	ENSG00000011465	8	1	VLMC
DDR2	ENSG00000162733	8	1	Pax6
DNER	ENSG00000187957	8	1	Lamp5
EFHD1	ENSG00000115468	8	1	Oligodendrocyte
EGFR	ENSG00000146648	8	1	Glioblastoma (Cancer cells)
ELOVL2	ENSG00000197977	8	1	Glioblastoma (Cancer cells)
ERBB3	ENSG00000065361	8	1	Oligodendrocyte
ERMN	ENSG00000136541	8	1	Oligodendrocyte
EYA4	ENSG00000112319	8	1	Lamp5 Lhx6
FASLG	ENSG00000117560	8	1	Microglia-PVM
FBLN1	ENSG00000077942	8	1	VLMC
FCER1G	ENSG00000158869	7	1	Glioblastoma (TME)
FCGR1A	ENSG00000150337	8	1	Glioblastoma (TME)
FCGR3A	ENSG00000203747	8	1	Glioblastoma (TME)
FGFR2	ENSG00000066468	8	1	Oligodendrocyte
FGFR3	ENSG00000068078	5	1	Astrocyte
FILIP1	ENSG00000118407	8	1	L6 CT
FLT1	ENSG00000102755	8	1	Endothelial
FSTL4	ENSG00000053108	8	1	L4 IT
GAD1	ENSG00000128683	8	1	Pvalb
GAD2	ENSG00000136750	8	1	Lamp5 Lhx6
GAS2L3	ENSG00000139354	8	1	L6 IT Car3
GJA1	ENSG00000152661	8	1	Astrocyte
GNLY	ENSG00000115523	5	1	Glioblastoma (TME)
GPNMB	ENSG00000136235	8	1	Glioblastoma (TME)
GPR183	ENSG00000169508	8	1	Glioblastoma (TME)
GPR34	ENSG00000171659	8	1	Glioblastoma (TME)
GZMA	ENSG00000145649	8	1	Glioblastoma (TME)
HES1	ENSG00000114315	7	1	Glioblastoma (Cancer cells)
HHATL	ENSG00000010282	8	1	Oligodendrocyte
HILPDA	ENSG00000135245	8	1	Glioblastoma (Cancer cells)
HLA-DMB	ENSG00000242574	8	1	Glioblastoma (TME)
HLA-DQA1	ENSG00000196735	8	1	Microglia-PVM
HS3ST2	ENSG00000122254	8	1	L6 CT
HS3ST4	ENSG00000182601	8	1	L6 CT
HTR2A	ENSG00000102468	8	1	L5 IT
HTR2C	ENSG00000147246	8	1	L5/6 NP
IDH1	ENSG00000138413	8	1	Glioblastoma (Cancer cells)
IDH2	ENSG00000182054	8	1	Glioblastoma (Cancer cells)
IDO1	ENSG00000131203	8	1	Glioblastoma (TME)
IFITM3	ENSG00000142089	3	1	Microglia-PVM
IGFBP3	ENSG00000146674	8	1	Glioblastoma (Cancer cells)
IGFBP4	ENSG00000141753	6	1	VLMC
IGFBP5	ENSG00000115461	8	1	Glioblastoma (Cancer cells)
IL7R	ENSG00000168685	8	1	Glioblastoma (TME)
ITGA8	ENSG00000077943	8	1	OPC
ITGAM	ENSG00000169896	8	1	Microglia-PVM
ITGAX	ENSG00000140678	8	1	Microglia-PVM
ITGB2	ENSG00000160255	8	1	Glioblastoma (TME)
KCNH5	ENSG00000140015	8	1	L6 CT
KIT	ENSG00000157404	8	1	Proliferation
KLF2	ENSG00000127528	6	1	Glioblastoma (TME)
KLF4	ENSG00000136826	8	1	Glioblastoma (TME)
KLK6	ENSG00000167755	6	1	Oligodendrocyte
KLRB1	ENSG00000111796	8	1	Glioblastoma (TME)
LAMA2	ENSG00000196569	8	1	VLMC
LAMP5	ENSG00000125869	8	1	Lamp5 Lhx6
LHX6	ENSG00000106852	8	1	Chandelier
LOX	ENSG00000113083	8	1	Glioblastoma (Cancer cells)
LRRK1	ENSG00000154237	8	1	Microglia-PVM
LRRK2	ENSG00000188906	8	1	OPC
LY86	ENSG00000112799	8	1	Glioblastoma (TME)
LYPD6	ENSG00000187123	8	1	Lamp5 Lhx6
LYPD6B	ENSG00000150556	8	1	Sncg
LYVE1	ENSG00000133800	8	1	Microglia-PVM
MAG	ENSG00000105695	5	1	Oligodendrocyte
MAL	ENSG00000172005	6	1	Oligodendrocyte
MCTP2	ENSG00000140563	8	1	VLMC
MEIS2	ENSG00000134138	8	1	Astrocyte
MEPE	ENSG00000152595	8	1	Pvalb
MGST1	ENSG00000008394	8	1	Glioblastoma (Cancer cells)
MKI67	ENSG00000148773	8	1	Proliferation
MOBP	ENSG00000168314	8	1	Oligodendrocyte
MOG	ENSG00000204655	8	1	Oligodendrocyte
MS4A6A	ENSG00000110077	8	1	Glioblastoma (TME)
MYO16	ENSG00000041515	8	1	Lamp5 Lhx6
MYO5B	ENSG00000167306	8	1	Pvalb
MYRF	ENSG00000124920	8	1	Oligodendrocyte
NCSTN	ENSG00000162736	8	1	Oligodendrocyte
NDST4	ENSG00000138653	8	1	Sst Chodl
NES	ENSG00000132688	8	1	Astrocyte
NKG7	ENSG00000105374	2	1	Glioblastoma (TME)
NNAT	ENSG00000053438	4	1	Glioblastoma (Cancer cells)
NOTCH1	ENSG00000148400	8	1	Endothelial
NPFFR2	ENSG00000056291	8	1	L6b
NPNT	ENSG00000168743	8	1	Chandelier
NPY1R	ENSG00000164128	8	1	L6 IT Car3
NR2F2	ENSG00000185551	8	1	VLMC
NR4A2	ENSG00000153234	8	1	Glioblastoma (TME)
NRP1	ENSG00000099250	8	1	Endothelial
NTNG1	ENSG00000162631	8	1	Lamp5 Lhx6
NTNG2	ENSG00000196358	8	1	L6 IT Car3
NWD2	ENSG00000174145	8	1	L6 IT Car3
NXPH2	ENSG00000144227	8	1	Sst Chodl
OLIG1	ENSG00000184221	6	1	OPC
OLIG2	ENSG00000205927	8	1	OPC
OPALIN	ENSG00000197430	8	1	Oligodendrocyte
OTOGL	ENSG00000165899	8	1	L4 IT
P2RY12	ENSG00000169313	8	1	Microglia-PVM
P2RY13	ENSG00000181631	8	1	Microglia-PVM
PAX6	ENSG00000007372	8	1	Astrocyte
PCNA	ENSG00000132646	8	1	Proliferation
PCSK1	ENSG00000175426	8	1	L5 ET
PCSK6	ENSG00000140479	8	1	Oligodendrocyte
PDGFD	ENSG00000170962	8	1	Lamp5 Lhx6
PDGFRA	ENSG00000134853	8	1	OPC
PECAM1	ENSG00000261371	8	1	Endothelial
PHLDB2	ENSG00000144824	8	1	VLMC
PLCE1	ENSG00000138193	8	1	VLMC
PLCH1	ENSG00000114805	8	1	Sst
PLD5	ENSG00000180287	8	1	Pax6
POSTN	ENSG00000133110	8	1	L6 IT Car3
POU6F2	ENSG00000106536	8	1	L4 IT
PROX1	ENSG00000117707	8	1	Sncg
PSEN1	ENSG00000080815	8	1	Oligodendrocyte
PSEN2	ENSG00000143801	8	1	Glioblastoma (Cancer cells)
PSENEN	ENSG00000205155	8	1	Glioblastoma (Cancer cells)
PTCHD4	ENSG00000244694	8	1	Lamp5
PTPRC	ENSG00000081237	8	1	Microglia-PVM
PTPRZ1	ENSG00000106278	8	1	OPC
PVALB	ENSG00000100362	4	1	Chandelier
RASGRP1	ENSG00000172575	8	1	L6 IT Car3
RELN	ENSG00000189056	8	1	Pax6
RFTN1	ENSG00000131378	8	1	VLMC
RGS10	ENSG00000148908	6	1	Glioblastoma (TME)
RGS16	ENSG00000143333	8	1	Microglia-PVM
RIT2	ENSG00000152214	8	1	L5 ET
RNASET2	ENSG00000026297	8	1	Glioblastoma (TME)
RNF144B	ENSG00000137393	8	1	Endothelial
RORB	ENSG00000198963	8	1	L4 IT
ROS1	ENSG00000047936	8	1	L6b
RSPO2	ENSG00000147655	8	1	Pvalb
RXFP1	ENSG00000171509	8	1	L5 IT
RYR3	ENSG00000198838	8	1	Astrocyte
S100A4	ENSG00000196154	4	1	Glioblastoma (TME)
SAMD5	ENSG00000203727	8	1	Pvalb
SDK1	ENSG00000146555	8	1	Chandelier
SEMA5A	ENSG00000112902	8	1	OPC
SERPINA3	ENSG00000196136	8	1	VLMC
SFRP2	ENSG00000145423	8	1	Pax6
SLC17A6	ENSG00000091664	8	1	L4 IT
SLC17A7	ENSG00000104888	8	1	L6b
SLC24A3	ENSG00000185052	8	1	Vip
SLC26A4	ENSG00000091137	8	1	L6 IT Car3
SLIT3	ENSG00000184347	8	1	L5 ET
SNCG	ENSG00000173267	2	1	L5 ET
SNTB2	ENSG00000168807	8	1	L6 IT
SORCS1	ENSG00000108018	8	1	L5 ET
SOX10	ENSG00000100146	8	1	OPC
SOX11	ENSG00000176887	8	1	Glioblastoma (Cancer cells)
SOX2	ENSG00000181449	4	1	Glioblastoma (Cancer cells)
SOX4	ENSG00000124766	8	1	Glioblastoma (Cancer cells)
SOX9	ENSG00000125398	8	1	Astrocyte
SPHKAP	ENSG00000153820	8	1	Lamp5 Lhx6
SPI1	ENSG00000066336	2	1	Microglia-PVM
SPON1	ENSG00000262655	8	1	Astrocyte
SST	ENSG00000157005	2	1	Sst Chodl
ST18	ENSG00000147488	8	1	Oligodendrocyte
STAT3	ENSG00000168610	8	1	Endothelial
STK32B	ENSG00000152953	8	1	OPC
STXBP2	ENSG00000076944	8	1	Glioblastoma (TME)
SULF1	ENSG00000137573	8	1	Pvalb
SYNPR	ENSG00000163630	8	1	Sst
TAC1	ENSG00000006128	8	1	Sst Chodl
TACR1	ENSG00000115353	8	1	Sst Chodl
TENM1	ENSG00000009694	8	1	Chandelier
TESPA1	ENSG00000135426	8	1	L2/3 IT
TGFB1	ENSG00000105329	7	1	Microglia-PVM
TGFB2	ENSG00000092969	8	1	Astrocyte
TGFBI	ENSG00000120708	8	1	Glioblastoma (TME)
THBS1	ENSG00000137801	8	1	Astrocyte
THEMIS	ENSG00000172673	8	1	L6 IT Car3
THSD4	ENSG00000187720	8	1	Endothelial
THSD7B	ENSG00000144229	8	1	Sncg
TMEM132C	ENSG00000181234	8	1	VLMC
TMIGD3	ENSG00000121933	8	1	Glioblastoma (TME)
TOP2A	ENSG00000131747	8	1	Proliferation
TP53	ENSG00000141510	8	1	Glioblastoma (Cancer cells)
TPH2	ENSG00000139287	8	1	L5/6 NP
TRAC	ENSG00000277734	8	1	Glioblastoma (TME)
TREM2	ENSG00000095970	7	1	Microglia-PVM
TRHDE	ENSG00000072657	7	1	Sst
TRIL	ENSG00000255690	8	1	Glioblastoma (Cancer cells)
TRPC5	ENSG00000072315	7	1	L6 IT Car3
TRPC6	ENSG00000137672	8	1	Sst Chodl
TSHZ2	ENSG00000182463	8	1	L5/6 NP
TTYH1	ENSG00000167614	4	1	Glioblastoma (Cancer cells)
UGT8	ENSG00000174607	8	1	Oligodendrocyte
UNC5B	ENSG00000107731	8	1	Chandelier
VCAN	ENSG00000038427	4	1	OPC
VIP	ENSG00000146469	8	1	Vip
VWC2L	ENSG00000174453	8	1	L5/6 NP
WIF1	ENSG00000156076	8	1	Pax6
ZBBX	ENSG00000169064	8	1	L2/3 IT
ZDHHC23	ENSG00000184307	8	1	L6 IT Car3

### Sheet: Xenium_hMulti_v1_metadata
Gene	Ensembl_ID	Num_Probesets	Codewords	Annotation
ABCC11	ENSG00000121270	4	1	Breast - breast glandular cells
ACE2	ENSG00000130234	8	1	General - Smooth muscle cells,Kidney - Proximal tubular cells
ACKR1	ENSG00000213088	8	1	General - Endothelial cells
ACTA2	ENSG00000107796	4	1	General - Fibroblasts,General - Smooth muscle cells,Liver - Hepatic stellate cells
ACTG2	ENSG00000163017	8	1	Breast - Breast myoepithelial cells,General - Smooth muscle cells
ADAM28	ENSG00000042980	8	1	General - B cells,General - Macrophages
ADAMTS1	ENSG00000154734	8	1	Breast - Adipocytes,General - Endothelial cells,General - Fibroblasts,General - Smooth muscle cells,Liver - Hepatic stellate cells,Pancreas - Ductal cells
ADGRE1	ENSG00000174837	8	1	Liver - kupffer cells
ADGRL4	ENSG00000162618	8	1	Breast - Adipocytes,General - Endothelial cells,Liver - Hepatic stellate cells
ADH1C	ENSG00000248144	4	1	Colon - Undifferentiated cells,Liver - Hepatocytes,Pancreas - Ductal cells,Pancreas - Exocrine glandular cells
ADH4	ENSG00000198099	4	1	Liver - Hepatocytes
ADIPOQ	ENSG00000181092	4	1	Breast - adipocytes
AGER	ENSG00000204305	4	1	Lung - Alveolar cells type 1
AGR3	ENSG00000173467	8	1	Breast - Breast glandular cells,Colon - Distal enterocytes,Colon - Intestinal goblet cells,Colon - Paneth cells,Colon - Undifferentiated cells,Lung - Respiratory ciliated cells
AHSP	ENSG00000169877	6	1	Liver - Erythroid cells
AIF1	ENSG00000204472	7	1	General - B cells,General - Macrophages,General - T cells,Liver - Kupffer cells,Skin - Langerhans cells
ALAS2	ENSG00000158578	8	1	Liver - Erythroid cells
ALDH1A3	ENSG00000184254	8	1	Breast - Breast glandular cells,Kidney - Collecting duct cells,Pancreas - Ductal cells
AMY2A	ENSG00000243480	8	1	Pancreas - Exocrine glandular cells
ANGPT2	ENSG00000091879	8	1	General - Endothelial cells,General - Smooth muscle cells
ANPEP	ENSG00000166825	4	1	Breast - Breast glandular cells,Colon - Distal enterocytes,General - Fibroblasts,General - Macrophages,Kidney - Proximal tubular cells,Liver - Cholangiocytes,Liver - Hepatocytes,Pancreas - Exocrine glandular cells,Pancreas - Pancreatic endocrine cells
APCDD1	ENSG00000154856	8	1	General - Fibroblasts
APOA5	ENSG00000110243	8	1	Liver - Hepatocytes
APOBEC3A	ENSG00000128383	8	1	General - Macrophages
APOLD1	ENSG00000178878	8	1	Breast - Adipocytes,General - Endothelial cells,General - Smooth muscle cells,General - T cells
AQP2	ENSG00000167580	3	1	Kidney - Collecting duct cells
AQP3	ENSG00000165272	2	1	Breast - Breast glandular cells,Colon - Intestinal goblet cells,General - B cells,General - Endothelial cells,General - T cells,Kidney - Collecting duct cells,Liver - Cholangiocytes,Lung - Alveolar cells type 2,Lung - Club cells,Skin - Basal keratinocytes,Skin - Suprabasal keratinocytes
AQP8	ENSG00000103375	7	1	Colon - Distal enterocytes
AQP9	ENSG00000103569	8	1	General - Macrophages,Liver - Hepatocytes
AR	ENSG00000169083	8	1	Breast - Breast glandular cells,Liver - Hepatocytes
ARFGEF3	ENSG00000112379	8	1	Lung - Alveolar cells type 2,Lung - Club cells
ASCL1	ENSG00000139352	4	1	Colon - Enteroendocrine cells
ASCL3	ENSG00000176009	7	1	Heart - cardiomyocytes
ASPN	ENSG00000106819	8	1	General - Fibroblasts,General - Smooth muscle cells
BAMBI	ENSG00000095739	8	1	Breast - Breast glandular cells
BANK1	ENSG00000153064	8	1	General - B cells,General - T cells
BASP1	ENSG00000176788	8	1	General - B cells,General - Fibroblasts,General - Macrophages,General - Monocytes,General - Smooth muscle cells,Liver - Kupffer cells,Lung - Respiratory ciliated cells,Skin - Langerhans cells
BBOX1	ENSG00000129151	4	1	Kidney - Proximal tubular cells
BCL2L11	ENSG00000153094	8	1	General - B cells,General - Pro-apoptotic marker,General - T cells
BMX	ENSG00000102010	8	1	General - Endothelial cells,Liver - Hepatic stellate cells
BTNL9	ENSG00000165810	7	1	Breast - Adipocytes,General - Endothelial cells,Liver - Hepatic stellate cells
C15orf48	ENSG00000166920	3	1	Breast - Breast glandular cells,Colon - Distal enterocytes,Colon - Intestinal goblet cells,Colon - Paneth cells,Colon - Undifferentiated cells,General - Macrophages,Liver - Cholangiocytes,Pancreas - Pancreatic endocrine cells,Skin - Langerhans cells
C1orf162	ENSG00000143110	8	1	General - B cells,General - Granulocytes,General - Macrophages,Liver - Kupffer cells,Skin - Langerhans cells
C1orf194	ENSG00000179902	4	1	Lung - Respiratory ciliated cells
C20orf85	ENSG00000124237	3	1	Lung - Respiratory ciliated cells
C5orf46	ENSG00000178776	6	1	Pancreas - ductal cells
C6orf118	ENSG00000112539	8	1	Lung - Respiratory ciliated cells
C7	ENSG00000112936	4	1	General - Endothelial cells,General - Fibroblasts
CA4	ENSG00000167434	5	1	Breast - Adipocytes,Colon - Distal enterocytes,Colon - Paneth cells,General - Endothelial cells,General - Smooth muscle cells,Kidney - Proximal tubular cells
CAPN8	ENSG00000203697	8	1	Colon - Distal enterocytes,Lung - Alveolar cells type 2,Lung - Club cells
CAV1	ENSG00000105974	4	1	Breast - Adipocytes,General - Endothelial cells,General - Fibroblasts,General - Smooth muscle cells,Liver - Hepatic stellate cells,Lung - Alveolar cells type 1,Skin - Basal keratinocytes
CAVIN1	ENSG00000177469	8	1	Breast - Adipocytes,General - Endothelial cells,General - Fibroblasts,General - Smooth muscle cells,Lung - Alveolar cells type 1
CAVIN2	ENSG00000168497	8	1	Breast - Adipocytes,General - Endothelial cells
CCDC39	ENSG00000284862	8	1	Lung - Respiratory ciliated cells
CCDC78	ENSG00000162004	3	1	Lung - Respiratory ciliated cells
CCL19	ENSG00000172724	3	1	General - Fibroblasts,General - Monocytes,General - Smooth muscle cells
CCL27	ENSG00000213927	2	1	Skin - Basal keratinocytes,Skin - Suprabasal keratinocytes
CCL5	ENSG00000271503	5	1	Breast - Dendritic cells,General - T cells,Lung - Alveolar cells type 2,Pancreas - Ductal cells
CCNB2	ENSG00000157456	8	1	Colon - Undifferentiated cells,General - Proliferation,General - T cells
CCR2	ENSG00000121807	8	1	Liver - kupffer cells
CCR7	ENSG00000126353	8	1	General - B cells,General - Monocytes,General - T cells,Skin - Langerhans cells
CD14	ENSG00000170458	8	1	Breast - Breast glandular cells,Colon - Distal enterocytes,General - Macrophages,General - Monocytes,Liver - Hepatic stellate cells,Liver - Kupffer cells,Skin - Langerhans cells
CD163	ENSG00000177575	4	1	General - Macrophages,Liver - Kupffer cells,Skin - Langerhans cells
CD19	ENSG00000177455	8	1	General - B cells
CD1A	ENSG00000158477	8	1	General - Dendritic cells,Skin - Langerhans cells
CD1C	ENSG00000158481	8	1	General - Dendritic cells,General - Macrophages,Skin - Langerhans cells
CD1E	ENSG00000158488	8	1	General - Macrophages,Skin - Langerhans cells
CD2	ENSG00000116824	8	1	General - T cells
CD247	ENSG00000198821	8	1	Breast - Dendritic cells,General - B cells,General - NK cells,General - T cells
CD27	ENSG00000139193	5	1	General - B cells,General - T cells
CD274	ENSG00000120217	8	1	General - Immune checkpoint
CD28	ENSG00000178562	8	1	General - B cells,General - T cells
CD300E	ENSG00000186407	8	1	General - Macrophages,Liver - Kupffer cells
CD34	ENSG00000174059	8	1	Breast - Adipocytes,General - Endothelial cells,General - Fibroblasts,Liver - Hepatic stellate cells
CD3D	ENSG00000167286	5	1	Breast - Dendritic cells,General - T cells
CD3E	ENSG00000198851	8	1	General - T cells
CD4	ENSG00000010610	8	1	General - Macrophages,General - T cells,Liver - Hepatic stellate cells,Liver - Kupffer cells,Skin - Langerhans cells
CD5L	ENSG00000073754	8	1	Liver - Kupffer cells
CD68	ENSG00000129226	3	1	General - Macrophages,Liver - Kupffer cells,Skin - Langerhans cells
CD69	ENSG00000110848	8	1	General - B cells,General - Granulocytes,General - T cells
CD70	ENSG00000125726	2	1	General - B cells,General - Fibroblasts,General - Monocytes
CD79A	ENSG00000105369	4	1	General - B cells,Pancreas - Pancreatic endocrine cells
CD83	ENSG00000112149	8	1	General - B cells,General - Granulocytes,General - Macrophages,General - Monocytes,Heart - Cardiomyocytes,Liver - Kupffer cells,Lung - Alveolar cells type 2,Skin - Langerhans cells
CD86	ENSG00000114013	8	1	General - Macrophages,General - Monocytes,Liver - Kupffer cells,Skin - Langerhans cells
CD8A	ENSG00000153563	8	1	Breast - Dendritic cells,General - T cells
CD93	ENSG00000125810	8	1	Breast - Adipocytes,General - Endothelial cells,Liver - Hepatic stellate cells,Liver - Kupffer cells
CDH16	ENSG00000166589	4	1	Kidney - Collecting duct cells
CDK1	ENSG00000170312	8	1	Colon - Undifferentiated cells,General - Proliferation,General - T cells
CENPF	ENSG00000117724	8	1	Colon - Distal enterocytes,Colon - Undifferentiated cells,General - Proliferation,General - T cells
CFAP53	ENSG00000172361	8	1	Lung - Respiratory ciliated cells
CFB	ENSG00000243649	8	1	General - Fibroblasts,Liver - Hepatocytes,Pancreas - Ductal cells
CFHR1	ENSG00000244414	4	1	General - Fibroblasts,Liver - Hepatocytes
CFHR3	ENSG00000116785	8	1	Liver - Hepatocytes
CFTR	ENSG00000001626	8	1	Colon - Distal enterocytes,Colon - Undifferentiated cells,Pancreas - Ductal cells
CHGA	ENSG00000100604	4	1	Colon - Enteroendocrine cells,Pancreas - Pancreatic endocrine cells
CLCA1	ENSG00000016490	8	1	Colon - Intestinal goblet cells
CLCA2	ENSG00000137975	8	1	Skin - basal keratinocytes
CLEC10A	ENSG00000132514	8	1	General - Macrophages,Skin - Langerhans cells
CLEC14A	ENSG00000176435	8	1	Breast - Adipocytes,General - Endothelial cells,Liver - Hepatic stellate cells
CLEC4E	ENSG00000166523	8	1	General - Macrophages,Liver - Kupffer cells
CLECL1	ENSG00000184293	7	1	General - B cells
CLIC6	ENSG00000159212	8	1	Lung - Respiratory ciliated cells
CNN1	ENSG00000130176	6	1	Breast - Breast myoepithelial cells,General - Smooth muscle cells,Pancreas - Ductal cells
COCH	ENSG00000100473	8	1	General - Fibroblasts
COL17A1	ENSG00000065618	8	1	Breast - Breast myoepithelial cells,Colon - Distal enterocytes,Skin - Basal keratinocytes
COL5A2	ENSG00000204262	8	1	Colon - Enteroendocrine cells,General - Fibroblasts,General - Smooth muscle cells
CPA3	ENSG00000163751	4	1	General - Granulocytes
CRHBP	ENSG00000145708	4	1	Breast - Adipocytes,Liver - Hepatic stellate cells
CRISPLD2	ENSG00000103196	8	1	General - Fibroblasts,General - Smooth muscle cells
CSF2RA	ENSG00000198223	8	1	General - Macrophages,General - Monocytes,Skin - Langerhans cells
CSF3	ENSG00000108342	7	1	General - Endothelial cells
CTLA4	ENSG00000163599	8	1	General - B cells,General - Immune checkpoint,General - T cells
CTSG	ENSG00000100448	3	1	General - Granulocytes
CTSK	ENSG00000143387	8	1	General - Fibroblasts
CXCL10	ENSG00000169245	8	1	General - Endothelial cells,General - Macrophages,Pancreas - Ductal cells
CXCL2	ENSG00000081041	8	1	Breast - Breast glandular cells,Colon - Distal enterocytes,Colon - Intestinal goblet cells,Colon - Undifferentiated cells,General - Endothelial cells,General - Fibroblasts,General - Macrophages,Liver - Cholangiocytes,Liver - Hepatic stellate cells,Liver - Kupffer cells,Lung - Alveolar cells type 2,Pancreas - Ductal cells
CXCL6	ENSG00000124875	8	1	General - Fibroblasts,Liver - Cholangiocytes,Lung - Club cells,Pancreas - Ductal cells
CXCL9	ENSG00000138755	8	1	General - macrophages
CXCR4	ENSG00000121966	8	1	General - B cells,General - Endothelial cells,General - Lymphocytes,General - Macrophages,General - Monocytes,General - T cells
CYP1A1	ENSG00000140465	8	1	Breast - adipocytes
CYP2A7	ENSG00000198077	8	1	Liver - Hepatocytes
CYP2B6	ENSG00000197408	8	1	Liver - Hepatocytes
CYP2F1	ENSG00000197446	8	1	Lung - club cells
CYP3A4	ENSG00000160868	4	1	Liver - Hepatocytes
CYP4B1	ENSG00000142973	8	1	Breast - Adipocytes,General - Endothelial cells,General - Fibroblasts,Lung - Alveolar cells type 1,Lung - Respiratory ciliated cells
CYTIP	ENSG00000115165	8	1	Breast - Breast glandular cells,Breast - Dendritic cells,General - B cells,General - Macrophages,General - Monocytes,General - T cells,Skin - Langerhans cells
DERL3	ENSG00000099958	8	1	General - B cells,General - T cells,Skin - Melanocytes
DES	ENSG00000175084	4	1	General - Smooth muscle cells,Heart - Cardiomyocytes
DIRAS3	ENSG00000162595	8	1	General - Fibroblasts
DMBT1	ENSG00000187908	4	1	Colon - Distal enterocytes,Colon - Undifferentiated cells,Lung - Alveolar cells type 2
DNAAF1	ENSG00000154099	8	1	Lung - Respiratory ciliated cells,Skin - Melanocytes
DNASE1L3	ENSG00000163687	8	1	Breast - Adipocytes,General - Endothelial cells,Liver - Hepatic stellate cells
DPEP1	ENSG00000015413	3	1	General - Fibroblasts,Kidney - Proximal tubular cells,Pancreas - Exocrine glandular cells
DPT	ENSG00000143196	8	1	General - Fibroblasts
DST	ENSG00000151914	8	1	Breast - Breast myoepithelial cells,Colon - Distal enterocytes,Colon - Paneth cells,General - Endothelial cells,General - Fibroblasts,General - Smooth muscle cells,Heart - Cardiomyocytes,Liver - Cholangiocytes,Lung - Alveolar cells type 1,Lung - Club cells,Pancreas - Ductal cells,Pancreas - Pancreatic endocrine cells,Skin - Basal keratinocytes
DUSP2	ENSG00000158050	6	1	Breast - Dendritic cells,General - B cells,General - Granulocytes,General - T cells,Skin - Langerhans cells
ECSCR	ENSG00000249751	8	1	General - Endothelial cells
EDN1	ENSG00000078401	8	1	Breast - Breast glandular cells,Colon - Distal enterocytes,Colon - Undifferentiated cells,General - Endothelial cells,Liver - Hepatic stellate cells,Lung - Alveolar cells type 1,Skin - Basal keratinocytes
EDNRB	ENSG00000136160	8	1	Breast - Adipocytes,General - Endothelial cells,General - Fibroblasts,General - Smooth muscle cells,Liver - Hepatic stellate cells,Skin - Melanocytes
EGFL7	ENSG00000172889	3	1	Breast - Adipocytes,General - Endothelial cells,Liver - Hepatic stellate cells
EGFR	ENSG00000146648	4	1	General - Fibroblasts,General - Smooth muscle cells,Lung - Alveolar cells type 1
EHF	ENSG00000135373	8	1	Breast - Breast glandular cells,Colon - Distal enterocytes,Colon - Intestinal goblet cells,Colon - Undifferentiated cells,Kidney - Collecting duct cells,Lung - Club cells,Lung - Respiratory ciliated cells,Pancreas - Ductal cells,Pancreas - Pancreatic endocrine cells,Skin - Suprabasal keratinocytes
ELF5	ENSG00000135374	8	1	Breast - Breast glandular cells,Kidney - Collecting duct cells
EPCAM	ENSG00000119888	4	1	Breast - Breast glandular cells,Colon - Distal enterocytes,Colon - Intestinal goblet cells,Colon - Paneth cells,Colon - Undifferentiated cells,General - Epithelial cells,Kidney - Collecting duct cells,Kidney - Proximal tubular cells,Liver - Cholangiocytes,Lung - Alveolar cells type 1,Lung - Club cells,Lung - Respiratory ciliated cells,Pancreas - Ductal cells
ERBB2	ENSG00000141736	3	1	Breast - Breast glandular cells,Colon - Distal enterocytes,Kidney - Collecting duct cells
ERG	ENSG00000157554	8	1	Breast - Adipocytes,General - Endothelial cells
ESR1	ENSG00000091831	8	1	Breast - Breast glandular cells,Breast - Cancer
FAS	ENSG00000026103	8	1	General - Pro-apoptotic marker,Lung - Alveolar cells type 1
FBLN1	ENSG00000077942	4	1	General - Fibroblasts
FBN1	ENSG00000166147	8	1	General - Endothelial cells,General - Fibroblasts,General - Smooth muscle cells
FCER1A	ENSG00000179639	8	1	General - Granulocytes,General - Macrophages,General - Myeloid dendritic cells,Skin - Langerhans cells
FCGR1A	ENSG00000150337	8	1	General - Macrophages,Liver - Kupffer cells
FCGR3A	ENSG00000203747	8	1	Breast - Dendritic cells,General - Macrophages,General - Monocytes,General - T cells,Liver - Kupffer cells
FCN1	ENSG00000085265	8	1	General - Macrophages,Liver - Kupffer cells
FCN2	ENSG00000160339	5	1	Liver - Hepatic stellate cells
FGFBP1	ENSG00000137440	8	1	Colon - Distal enterocytes,Colon - Paneth cells,Pancreas - Ductal cells,Pancreas - Pancreatic endocrine cells,Skin - Basal keratinocytes,Skin - Suprabasal keratinocytes
FGFBP2	ENSG00000137441	8	1	Breast - Dendritic cells,General - Fibroblasts,General - T cells
FGL2	ENSG00000127951	8	1	General - Endothelial cells,General - Fibroblasts,General - Macrophages,Kidney - Collecting duct cells,Liver - Kupffer cells,Skin - Langerhans cells
FHL2	ENSG00000115641	8	1	Breast - Breast glandular cells,Breast - Breast myoepithelial cells,Colon - Distal enterocytes,Colon - Paneth cells,General - Fibroblasts,General - Smooth muscle cells,Heart - Cardiomyocytes,Pancreas - Ductal cells,Pancreas - Pancreatic endocrine cells,Skin - Basal keratinocytes,Skin - Suprabasal keratinocytes
FKBP11	ENSG00000134285	5	1	Colon - Intestinal goblet cells,General - B cells,General - Fibroblasts,General - Smooth muscle cells,General - T cells,Pancreas - Exocrine glandular cells,Pancreas - Pancreatic endocrine cells,Skin - Melanocytes
FOXA1	ENSG00000129514	4	1	Breast - Breast glandular cells,Colon - Enteroendocrine cells
FOXI1	ENSG00000168269	8	1	Kidney - distal tubular cells
FOXJ1	ENSG00000129654	4	1	Lung - Respiratory ciliated cells
FOXP3	ENSG00000049768	7	1	General - T cells
FSTL3	ENSG00000070404	8	1	Pancreas - Exocrine glandular cells
FXYD2	ENSG00000137731	4	1	Kidney - Distal tubular cells,Kidney - Proximal tubular cells,Liver - Cholangiocytes,Pancreas - Ductal cells
GATA2	ENSG00000179348	8	1	Breast - Adipocytes,General - Endothelial cells,General - Granulocytes,Kidney - Collecting duct cells
GATM	ENSG00000171766	4	1	General - Macrophages,General - Smooth muscle cells,Kidney - Proximal tubular cells,Liver - Hepatocytes,Pancreas - Exocrine glandular cells,Pancreas - Pancreatic endocrine cells,Skin - Langerhans cells,Skin - Suprabasal keratinocytes
GCG	ENSG00000115263	4	1	Colon - Enteroendocrine cells,Pancreas - Alpha cells,Pancreas - Pancreatic endocrine cells
GDF15	ENSG00000130513	1	1	Breast - Breast glandular cells,Colon - Distal enterocytes,Colon - Intestinal goblet cells,Colon - Undifferentiated cells,Kidney - Collecting duct cells,Lung - Alveolar cells type 2,Lung - Respiratory ciliated cells,Pancreas - Ductal cells,Pancreas - Pancreatic endocrine cells
GEM	ENSG00000164949	8	1	General - Fibroblasts,General - Macrophages,General - Smooth muscle cells,General - T cells
GHRL	ENSG00000157017	4	1	Pancreas - Epsilon cells
GKN2	ENSG00000183607	4	1	Lung - Alveolar cells type 1,Lung - Alveolar cells type 2,Pancreas - Pancreatic endocrine cells
GLIPR1	ENSG00000139278	8	1	Breast - Dendritic cells,General - B cells,General - Macrophages,General - Smooth muscle cells,General - T cells,Liver - Kupffer cells,Pancreas - Ductal cells,Skin - Langerhans cells
GLYATL1	ENSG00000166840	4	1	Kidney - Proximal tubular cells,Liver - Hepatocytes
GNG11	ENSG00000127920	8	1	Breast - Adipocytes,General - Endothelial cells,Kidney - Collecting duct cells,Liver - Hepatic stellate cells
GNLY	ENSG00000115523	5	1	Breast - Dendritic cells,General - NK cells,General - T cells
GPC1	ENSG00000063660	6	1	General - smooth muscle cells
GPC3	ENSG00000147257	8	1	General - Fibroblasts,Lung - Respiratory ciliated cells
GPR183	ENSG00000169508	8	1	General - B cells,General - Macrophages,General - Monocytes,General - T cells,Skin - Langerhans cells
GPRC5A	ENSG00000013588	8	1	Breast - Breast glandular cells,Colon - Distal enterocytes,Colon - Paneth cells,General - Fibroblasts,Lung - Alveolar cells type 1,Pancreas - Pancreatic endocrine cells
GPX2	ENSG00000176153	4	1	Colon - Distal enterocytes,Colon - Undifferentiated cells,Liver - Cholangiocytes,Liver - Hepatocytes,Pancreas - Ductal cells
GYPA	ENSG00000170180	8	1	Liver - Erythroid cells
GYPB	ENSG00000250361	1	1	Liver - Erythroid cells
GZMA	ENSG00000145649	8	1	Breast - Dendritic cells,General - T cells
GZMB	ENSG00000100453	4	1	Breast - Dendritic cells,General - T cells
GZMK	ENSG00000113088	8	1	General - T cells
HAMP	ENSG00000105697	4	1	Breast - Breast glandular cells,General - Granulocytes,Liver - Hepatocytes,Pancreas - Exocrine glandular cells
HAVCR2	ENSG00000135077	8	1	General - Granulocytes,General - Immune checkpoint,General - Macrophages,General - T cells,Kidney - Proximal tubular cells
HEMGN	ENSG00000136929	8	1	Liver - Erythroid cells
HEPACAM2	ENSG00000188175	8	1	Colon - Enteroendocrine cells,Colon - Intestinal goblet cells
HES4	ENSG00000188290	1	1	Colon - Distal enterocytes,Colon - Paneth cells,General - Smooth muscle cells,Pancreas - Ductal cells
HIGD1B	ENSG00000131097	5	1	Breast - Adipocytes,General - Endothelial cells,General - Smooth muscle cells
HLA-DQB2	ENSG00000232629	8	1	General - Macrophages,Skin - Langerhans cells
HMGCS2	ENSG00000134240	4	1	Colon - Distal enterocytes,Colon - Undifferentiated cells,Liver - Hepatocytes
HPGDS	ENSG00000163106	8	1	General - Granulocytes
HPX	ENSG00000110169	3	1	Liver - Hepatocytes
IGF1	ENSG00000017427	8	1	General - Endothelial cells,General - Fibroblasts,Liver - Hepatocytes
IGSF6	ENSG00000140749	8	1	General - Macrophages,Liver - Kupffer cells,Skin - Langerhans cells
IL1R2	ENSG00000115590	8	1	Colon - Intestinal goblet cells,Liver - Kupffer cells,Pancreas - Pancreatic endocrine cells,Skin - Langerhans cells
IL1RL1	ENSG00000115602	8	1	General - Endothelial cells,General - Granulocytes,General - Smooth muscle cells
IL2RA	ENSG00000134460	8	1	General - Granulocytes,General - Monocytes,General - T cells
IL3RA	ENSG00000185291	8	1	General - Endothelial cells,General - Macrophages
IL7R	ENSG00000168685	8	1	General - B cells,General - Monocytes,General - T cells
INMT	ENSG00000241644	8	1	General - Endothelial cells,General - Fibroblasts
INS	ENSG00000254647	3	1	Pancreas - Beta cells,Pancreas - Pancreatic endocrine cells
IRF8	ENSG00000140968	8	1	General - B cells,General - Macrophages,General - T cells,Skin - Langerhans cells
KCNK3	ENSG00000171303	8	1	Kidney - Collecting duct cells
KCNMA1	ENSG00000156113	8	1	Breast - Breast glandular cells,Colon - Intestinal goblet cells,Liver - Kupffer cells
KIT	ENSG00000157404	8	1	Breast - Breast glandular cells,General - Granulocytes,General - Proliferation,Skin - Melanocytes
KLK11	ENSG00000167757	5	1	Lung - Alveolar cells type 1,Lung - Club cells,Pancreas - Exocrine glandular cells,Skin - Suprabasal keratinocytes
KLRB1	ENSG00000111796	8	1	Breast - Dendritic cells,General - NK cells; T cells (CD161+),General - T cells
KLRC1	ENSG00000134545	8	1	Breast - Dendritic cells,General - NK cells,General - T cells
KLRD1	ENSG00000134539	8	1	Breast - Dendritic cells,General - T cells
KNG1	ENSG00000113889	3	1	Kidney - Distal tubular cells,Liver - Hepatocytes
KRT20	ENSG00000171431	4	1	Colon - Distal enterocytes,Colon - Paneth cells
KRT7	ENSG00000135480	3	1	Breast - Breast glandular cells,Kidney - Collecting duct cells,Liver - Cholangiocytes,Lung - Alveolar cells type 1,Pancreas - Ductal cells,Pancreas - Pancreatic endocrine cells,Skin - Melanocytes
LAG3	ENSG00000089692	5	1	General - Immune checkpoint,General - T cells
LAMP3	ENSG00000078081	8	1	General - Monocytes,Lung - Alveolar cells type 2
LGI4	ENSG00000153902	4	1	Colon - Distal enterocytes,General - Smooth muscle cells
LGR5	ENSG00000139292	4	1	Colon - Undifferentiated cells
LIF	ENSG00000128342	8	1	Breast - Breast glandular cells,General - Granulocytes,Lung - Alveolar cells type 2,Pancreas - Ductal cells
LILRA4	ENSG00000239961	8	1	General - Plasmacytoid dendritic cells
LILRA5	ENSG00000187116	4	1	General - Macrophages,Liver - Kupffer cells
LILRB2	ENSG00000131042	8	1	General - Macrophages,Liver - Kupffer cells
LILRB4	ENSG00000186818	4	1	General - Macrophages,Liver - Kupffer cells
LPL	ENSG00000175445	4	1	Breast - Adipocytes,Breast - Breast glandular cells,General - Endothelial cells,General - Macrophages,General - Smooth muscle cells,Heart - Cardiomyocytes,Lung - Alveolar cells type 2
LTBP2	ENSG00000119681	8	1	General - Fibroblasts
LY6D	ENSG00000167656	2	1	Skin - Suprabasal keratinocytes
LY86	ENSG00000112799	8	1	General - B cells,General - Macrophages,Liver - Kupffer cells,Skin - Langerhans cells
LYVE1	ENSG00000133800	8	1	General - Endothelial cells,Liver - Hepatic stellate cells,Liver - Kupffer cells
MALL	ENSG00000144063	8	1	Colon - Distal enterocytes,Colon - Paneth cells,General - Endothelial cells,Lung - Alveolar cells type 2,Pancreas - Ductal cells,Pancreas - Pancreatic endocrine cells
MAMDC2	ENSG00000165072	8	1	General - Fibroblasts,General - Smooth muscle cells
MARCO	ENSG00000019169	4	1	General - Macrophages,Liver - Kupffer cells
MCEMP1	ENSG00000183019	8	1	General - Macrophages
MCF2L	ENSG00000126217	8	1	Breast - Adipocytes,General - Endothelial cells
MDM2	ENSG00000135679	8	1	Lung - Respiratory ciliated cells
MEDAG	ENSG00000102802	8	1	General - Fibroblasts
MEF2C	ENSG00000081189	8	1	Breast - Adipocytes,General - B cells,General - Endothelial cells,General - Macrophages,General - Smooth muscle cells,Liver - Hepatic stellate cells,Liver - Kupffer cells,Skin - Langerhans cells
MEST	ENSG00000106484	8	1	General - Fibroblasts
MET	ENSG00000105976	8	1	General - Endothelial cells,Lung - Alveolar cells type 2,Lung - Club cells
MFAP5	ENSG00000197614	8	1	General - Endothelial cells,General - Fibroblasts
MKI67	ENSG00000148773	8	1	Colon - Distal enterocytes,Colon - Undifferentiated cells,General - Proliferation,General - T cells
MLANA	ENSG00000120215	3	1	Skin - Melanocytes
MLPH	ENSG00000115648	8	1	Breast - Breast glandular cells,Colon - Intestinal goblet cells,General - Granulocytes,Lung - Alveolar cells type 1,Lung - Alveolar cells type 2
MMRN1	ENSG00000138722	8	1	General - Endothelial cells,Liver - Hepatic stellate cells
MMRN2	ENSG00000173269	8	1	Breast - Adipocytes,General - Endothelial cells,Liver - Hepatic stellate cells
MNDA	ENSG00000163563	8	1	General - Macrophages,Liver - Kupffer cells,Skin - Langerhans cells
MPEG1	ENSG00000197629	8	1	General - Macrophages,Liver - Kupffer cells,Skin - Langerhans cells
MRC1	ENSG00000260314	4	1	Breast - Breast glandular cells,General - Endothelial cells,General - Macrophages,Liver - Hepatic stellate cells,Liver - Kupffer cells
MS4A1	ENSG00000156738	8	1	General - B cells,General - T cells
MS4A2	ENSG00000149534	8	1	General - Granulocytes
MS4A4A	ENSG00000110079	8	1	General - Macrophages,Liver - Kupffer cells,Skin - Langerhans cells
MS4A6A	ENSG00000110077	8	1	General - Macrophages,Liver - Hepatic stellate cells,Liver - Kupffer cells,Skin - Langerhans cells
MTRNR2L11	ENSG00000270188	8	1	Heart - Cardiomyocytes,Kidney - Proximal tubular cells
MYBPC1	ENSG00000196091	8	1	Breast - Breast glandular cells,Heart - Cardiomyocytes
MYC	ENSG00000136997	8	1	Breast - Adipocytes,Breast - Breast glandular cells,Breast - Breast myoepithelial cells,Colon - Distal enterocytes,Colon - Undifferentiated cells,General - B cells,General - Endothelial cells,General - Fibroblasts,General - Smooth muscle cells,Liver - Hepatic stellate cells,Pancreas - Ductal cells,Skin - Basal keratinocytes,Skin - Suprabasal keratinocytes
MYH11	ENSG00000133392	4	1	General - Smooth muscle cells
MYLK	ENSG00000065534	8	1	Breast - Breast myoepithelial cells,Colon - Distal enterocytes,General - Smooth muscle cells,Liver - Hepatocytes
MZB1	ENSG00000170476	6	1	Colon - Undifferentiated cells,General - B cells,General - T cells,Skin - Melanocytes
NAT8	ENSG00000144035	4	1	Kidney - Proximal tubular cells
NKG7	ENSG00000105374	2	1	Breast - Dendritic cells,General - NK cells,General - T cells
NPDC1	ENSG00000107281	5	1	Colon - Distal enterocytes,Colon - Enteroendocrine cells,Colon - Intestinal goblet cells,General - Endothelial cells,Liver - Hepatic stellate cells,Pancreas - Ductal cells
NTN4	ENSG00000074527	8	1	Breast - Breast glandular cells,General - Smooth muscle cells,Kidney - Collecting duct cells,Kidney - Proximal tubular cells,Liver - Hepatic stellate cells,Lung - Alveolar cells type 2
OGN	ENSG00000106809	8	1	General - Fibroblasts
OPRPN	ENSG00000171199	8	1	Breast - breast glandular cells
PCNA	ENSG00000132646	8	1	Colon - Undifferentiated cells,General - Proliferation,General - Smooth muscle cells,General - T cells,Kidney - Collecting duct cells
PCOLCE	ENSG00000106333	4	1	General - Fibroblasts,General - Smooth muscle cells
PCP4	ENSG00000183036	5	1	General - Smooth muscle cells,Kidney - Proximal tubular cells
PCSK2	ENSG00000125851	8	1	Skin - Melanocytes
PDCD1	ENSG00000188389	2	1	General - Immune checkpoint
PDGFRA	ENSG00000134853	8	1	General - Fibroblasts
PDGFRB	ENSG00000113721	8	1	General - Fibroblasts,General - Smooth muscle cells
PDPN	ENSG00000162493	8	1	General - Endothelial cells,General - Fibroblasts,General - Monocytes,Lung - Alveolar cells type 1
PEBP4	ENSG00000134020	6	1	Heart - Cardiomyocytes,Lung - Alveolar cells type 1,Lung - Alveolar cells type 2
PECAM1	ENSG00000261371	8	1	General - Endothelial cells,General - Macrophages
PGR	ENSG00000082175	8	1	Breast - Cancer
PLA2G7	ENSG00000146070	8	1	General - Macrophages
PLAC9	ENSG00000189129	4	1	General - Endothelial cells,General - Fibroblasts,General - Smooth muscle cells
PLCG2	ENSG00000197943	8	1	Breast - Adipocytes,Breast - Breast glandular cells,General - B cells,General - Endothelial cells,General - Macrophages,General - T cells,Lung - Alveolar cells type 2
PLD4	ENSG00000166428	8	1	General - Macrophages
PLIN4	ENSG00000167676	4	1	Heart - cardiomyocytes
PMP22	ENSG00000109099	8	1	General - Endothelial cells,General - Fibroblasts,General - Granulocytes,General - Macrophages,General - Smooth muscle cells,Liver - Hepatic stellate cells,Skin - Melanocytes
PPARG	ENSG00000132170	8	1	Breast - Adipocytes,Colon - Distal enterocytes,Colon - Paneth cells,General - Macrophages
PPP1R1A	ENSG00000135447	8	1	Heart - Cardiomyocytes,Kidney - Distal tubular cells,Liver - Hepatocytes
PPP1R1B	ENSG00000131771	7	1	Breast - Breast glandular cells,Colon - Distal enterocytes,Colon - Intestinal goblet cells,Colon - Undifferentiated cells,Kidney - Distal tubular cells,Skin - Melanocytes
PPY	ENSG00000108849	2	1	Pancreas - Gamma cells
PRDM1	ENSG00000057657	8	1	Colon - Distal enterocytes,General - B cells,General - Endothelial cells,General - Macrophages,General - T cells,Skin - Langerhans cells
PRF1	ENSG00000180644	7	1	Breast - Dendritic cells,General - T cells
PRG4	ENSG00000116690	4	1	General - Fibroblasts,Liver - Hepatocytes
PROX1	ENSG00000117707	8	1	Colon - Enteroendocrine cells,General - Endothelial cells,Heart - Cardiomyocytes,Liver - Cholangiocytes,Liver - Hepatocytes
PTGDS	ENSG00000107317	4	1	General - Endothelial cells,General - Fibroblasts,General - T cells,Heart - Cardiomyocytes,Kidney - Collecting duct cells
PTN	ENSG00000105894	8	1	Breast - Breast glandular cells,General - Fibroblasts
PTPRC	ENSG00000081237	8	1	Breast - Dendritic cells,General - B cells,General - Immune cells,General - Macrophages,General - T cells,Liver - Kupffer cells
PVALB	ENSG00000100362	5	1	Kidney - Distal tubular cells
RAMP2	ENSG00000131477	4	1	Breast - Adipocytes,General - Endothelial cells,Liver - Hepatic stellate cells
RAPGEF3	ENSG00000079337	8	1	Breast - Adipocytes,General - Endothelial cells,Kidney - Collecting duct cells
RBP5	ENSG00000139194	8	1	Kidney - Proximal tubular cells,Liver - Hepatocytes
RERGL	ENSG00000111404	8	1	General - Smooth muscle cells
RETN	ENSG00000104918	1	1	General - Macrophages,Liver - Kupffer cells
RGS16	ENSG00000143333	8	1	Breast - Adipocytes,Colon - Enteroendocrine cells,General - B cells,General - Endothelial cells,General - Granulocytes,General - Macrophages,General - Smooth muscle cells,General - T cells,Lung - Alveolar cells type 1,Lung - Alveolar cells type 2
RIDA	ENSG00000132541	4	1	Kidney - Proximal tubular cells
RND1	ENSG00000172602	8	1	Breast - Breast glandular cells,Colon - Enteroendocrine cells,General - Endothelial cells,Lung - Alveolar cells type 2,Pancreas - Ductal cells,Pancreas - Pancreatic endocrine cells
RTKN2	ENSG00000182010	8	1	Lung - Alveolar cells type 1
S100A1	ENSG00000160678	4	1	Breast - Breast glandular cells,Heart - Cardiomyocytes,Kidney - Proximal tubular cells,Skin - Melanocytes
S100A12	ENSG00000163221	5	1	General - Macrophages,Liver - Kupffer cells
SCGB2A1	ENSG00000124939	6	1	Breast - Breast glandular cells,Lung - Respiratory ciliated cells
SCGN	ENSG00000079689	8	1	Colon - Enteroendocrine cells,General - Endothelial cells,Liver - Cholangiocytes
SELE	ENSG00000007908	8	1	General - Endothelial cells
SELL	ENSG00000188404	8	1	General - B cells,General - Macrophages,General - T cells,Liver - Kupffer cells
SEMA3C	ENSG00000075223	8	1	Breast - Breast myoepithelial cells,Colon - Distal enterocytes,General - Fibroblasts,Lung - Respiratory ciliated cells
SERPINB2	ENSG00000197632	8	1	General - Macrophages,Skin - Basal keratinocytes
SERPINB3	ENSG00000057149	8	1	Lung - Club cells
SERPINB9	ENSG00000170542	8	1	General - B cells,General - Macrophages,General - T cells,Skin - Langerhans cells
SFRP2	ENSG00000145423	4	1	General - Endothelial cells,General - Fibroblasts,General - Smooth muscle cells
SFRP4	ENSG00000106483	4	1	General - Fibroblasts
SFTA2	ENSG00000196260	6	1	Kidney - Collecting duct cells,Liver - Cholangiocytes,Lung - Alveolar cells type 1,Lung - Alveolar cells type 2,Pancreas - Pancreatic endocrine cells
SH2D3C	ENSG00000095370	8	1	General - Endothelial cells,Heart - Cardiomyocytes
SLAMF1	ENSG00000117090	8	1	General - b-cells
SLAMF7	ENSG00000026751	8	1	General - Monocytes,General - T cells
SLC18A2	ENSG00000165646	8	1	General - Granulocytes
SLC22A8	ENSG00000149452	8	1	Kidney - Proximal tubular cells
SLC26A2	ENSG00000155850	8	1	Colon - Distal enterocytes,General - Endothelial cells,General - Granulocytes
SLC26A3	ENSG00000091138	8	1	Breast - Breast glandular cells,Colon - Distal enterocytes
SLC4A1	ENSG00000004939	7	1	Liver - Erythroid cells
SMIM24	ENSG00000095932	8	1	Colon - Enteroendocrine cells,Kidney - Proximal tubular cells,Liver - Cholangiocytes
SMYD2	ENSG00000143499	8	1	Heart - Cardiomyocytes,Lung - Respiratory ciliated cells
SNAI1	ENSG00000124216	6	1	Breast - Adipocytes,General - B cells,General - Fibroblasts,General - Macrophages
SNCA	ENSG00000145335	4	1	General - Endothelial cells,Liver - Erythroid cells,Skin - Melanocytes
SNCG	ENSG00000173267	2	1	General - Endothelial cells,General - Smooth muscle cells,Kidney - Distal tubular cells,Liver - Hepatic stellate cells
SNTN	ENSG00000188817	8	1	Lung - Respiratory ciliated cells
SOX17	ENSG00000164736	8	1	Breast - Adipocytes,General - Endothelial cells
SOX18	ENSG00000203883	3	1	Breast - Adipocytes,General - Endothelial cells,Liver - Hepatic stellate cells
SOX2	ENSG00000181449	8	1	Lung - respiratory ciliated cells
SPDEF	ENSG00000124664	6	1	Breast - Breast glandular cells,Colon - Intestinal goblet cells
SPI1	ENSG00000066336	2	1	General - B cells,General - Granulocytes,General - Macrophages,Liver - Kupffer cells,Skin - Langerhans cells
SPIB	ENSG00000269404	8	1	Colon - Paneth cells,General - B cells
SRPX	ENSG00000101955	8	1	General - Endothelial cells,General - Fibroblasts,Liver - Hepatic stellate cells
SST	ENSG00000157005	3	1	Colon - Enteroendocrine cells,Pancreas - Delta cells
STC1	ENSG00000159167	8	1	Breast - Breast glandular cells,General - Endothelial cells,Kidney - Collecting duct cells
STC2	ENSG00000113739	8	1	Breast - Breast glandular cells,General - Endothelial cells,General - Smooth muscle cells
STEAP4	ENSG00000127954	8	1	General - Smooth muscle cells,Lung - Alveolar cells type 2
TAC1	ENSG00000006128	8	1	General - fibroblasts
TAT	ENSG00000198650	4	1	Breast - Breast glandular cells,Liver - Hepatocytes
TBX3	ENSG00000135111	8	1	Breast - Breast glandular cells,General - Endothelial cells
TCF15	ENSG00000125878	3	1	Breast - Adipocytes,General - Endothelial cells,General - Smooth muscle cells
TCF4	ENSG00000196628	8	1	Breast - Adipocytes,General - B cells,General - Endothelial cells,General - Fibroblasts,General - Smooth muscle cells,Liver - Hepatic stellate cells
TCIM	ENSG00000176907	8	1	Breast - Breast glandular cells,General - Endothelial cells,Kidney - Collecting duct cells,Kidney - Distal tubular cells,Lung - Alveolar cells type 2,Pancreas - Ductal cells
TCL1A	ENSG00000100721	7	1	General - B cells
TENT5C	ENSG00000183508	8	1	General - T cells
TFF2	ENSG00000160181	4	1	Liver - Cholangiocytes,Pancreas - Pancreatic endocrine cells
TFPI	ENSG00000003436	8	1	General - Endothelial cells,General - Fibroblasts,General - Smooth muscle cells,Kidney - Proximal tubular cells,Liver - Hepatic stellate cells,Pancreas - Ductal cells,Pancreas - Exocrine glandular cells,Pancreas - Pancreatic endocrine cells
THAP2	ENSG00000173451	8	1	General - Granulocytes,General - Smooth muscle cells
THBS2	ENSG00000186340	4	1	General - Fibroblasts,General - Smooth muscle cells
THY1	ENSG00000154096	8	1	General - Fibroblasts,General - Smooth muscle cells,Kidney - Proximal tubular cells
TIMP4	ENSG00000157150	8	1	Breast - Adipocytes,General - Endothelial cells
TM4SF18	ENSG00000163762	8	1	Breast - Adipocytes,General - Endothelial cells,Liver - Hepatic stellate cells
TM4SF4	ENSG00000169903	4	1	Liver - Cholangiocytes
TMC5	ENSG00000103534	8	1	Breast - Breast glandular cells,Colon - Distal enterocytes,Colon - Undifferentiated cells,Liver - Cholangiocytes,Lung - Respiratory ciliated cells,Pancreas - Ductal cells,Pancreas - Pancreatic endocrine cells
TMEM100	ENSG00000166292	8	1	Breast - Adipocytes,General - Endothelial cells
TMEM174	ENSG00000164325	8	1	Kidney - Proximal tubular cells
TMEM52B	ENSG00000165685	4	1	Kidney - Distal tubular cells
TNC	ENSG00000041982	8	1	General - Smooth muscle cells,Pancreas - Ductal cells
TNFRSF13B	ENSG00000240505	5	1	General - B cells
TNFRSF17	ENSG00000048462	8	1	General - B cells
TNFRSF9	ENSG00000049249	8	1	General - Granulocytes,General - T cells
TOP2A	ENSG00000131747	4	1	Colon - Distal enterocytes,Colon - Undifferentiated cells,General - Proliferation,General - T cells
TRAC	ENSG00000277734	8	1	General - T cells
TREM2	ENSG00000095970	7	1	General - Macrophages
TSPAN19	ENSG00000231738	8	1	Lung - Respiratory ciliated cells
UBE2C	ENSG00000175063	4	1	Colon - Undifferentiated cells,General - Smooth muscle cells,General - T cells
UMOD	ENSG00000169344	3	1	Kidney - Collecting duct cells,Kidney - Distal tubular cells
UPK3B	ENSG00000243566	4	1	General - Fibroblasts,Lung - Alveolar cells type 1
VCAN	ENSG00000038427	8	1	General - Fibroblasts,General - Macrophages,General - Smooth muscle cells,Liver - Kupffer cells
VSIG4	ENSG00000155659	8	1	General - Macrophages,Liver - Kupffer cells,Skin - Langerhans cells
VWA5A	ENSG00000110002	8	1	General - Granulocytes
VWF	ENSG00000110799	8	1	General - Endothelial cells
