## Supplementary Table 6 for "Integrative Spatial Omics for Systems-Level Mapping of Pathological Niches"

### Sheet: Brain
Marker	Barcode Number	Product Number	Exposure Time (ms)	Fluorophore
CD68	35	ab303566	400	Cy5
CD4	21	ab288725	400	Cy5
CD20	28	ab236434	400	AF750
AQP5	20	ab239904	200	ATTO 550
Fibronectin	33	ab268022	150	Cy5
CD7	25	ab239755	400	AF750
LYVE-1	17	AF2089	200	ATTO 550
Vimentin	42	ab193555	200	Cy5
Calbindin	4	ab233018	400	AF750
CD31	32	AKYP0029 WM59	200	ATTO 550
Laminin	36	ab268200	200	Cy5
CD45	1	ab269347	300	AF750
SMA	29	ab240654	100	ATTO 550
GFAP	3	ab218309	200	Cy5
NaKATPase	52	ab300508	300	AF750

### Sheet: Pancreas
Marker	BX	DF	Exp	Vendor	catalog number
GCG	2	400	100	Abcam	ab10988
ECAD	14	100	300
SST	20	600	150	Novus Biologicals	NBP2-37447
ACTA2	23	600	100	Cell Signaling Technology	50513SF
CD31	32	300	125	Akoya Biosciences	Akoya 4250009
LYVE1	37	300	250	R&D Systems	AF2089
CD117	41	100	300
PNLIP	29	100	150
CD45	1	100	200
COL1A1	13	200	200
	19	400	200
CPEP	31	200	100
GHRL	40	500	250
MCAM	46	300	150	BioLegend	361002
proINS	49	300	150
PPY	16	800	100	R&D Systems	MAB62971
CD19	3	100	100	Akoya Biosciences	4550099
LAM	6	300	200	Abcam	ab238458
DPP4	24	300	25
CD3	42	150	250	Akoya Biosciences	4550103
CD11c	27	100	300
IBA1	33	200	225
COL4A1	45	100	300
SYP	54	300	200
